# Gut Microbes and the Liver Circadian Clock Partition Glucose and Lipid Metabolism

**DOI:** 10.1101/2022.05.24.491361

**Authors:** Katya Frazier, Sumeed Manzoor, Katherine Carroll, Orlando DeLeon, Sawako Miyoshi, Jun Miyoshi, Marissa St George, Alan Tan, Mariko Izumo, Joseph S. Takahashi, Mrinalini C. Rao, Vanessa A. Leone, Eugene B. Chang

**Affiliations:** Department of Medicine, The University of Chicago, Chicago, IL 60637; Committee on Molecular Metabolism & Nutrition, The University of Chicago, Chicago, IL 60637; Department of General Medicine, Kyorin University School of Medicine, Tokyo, Japan 1818611; Department of Gastroenterology and Hepatology, Kyorin University School of Medicine, Tokyo, Japan 1818611; Department of Neuroscience, University of Texas Southwestern Medical Center, Dallas, TX 75390; The Howard Hughes Medical Institute, University of Texas Southwestern Medical Center, Dallas, TX 75390; Department of Animal & Dairy Sciences, University of Wisconsin-Madison, Madison, WI, 53706

**Keywords:** *Bmal1*, liver, gut microbiota, oscillations, gluconeogenesis, lipid oxidation, tolerance test, RNA- seq, fuel utilization

## Abstract

Circadian rhythms govern glucose homeostasis, and their dysregulation leads to complex metabolic diseases. Gut microbes also exhibit diurnal rhythms that influence host circadian networks and metabolic processes, yet underlying mechanisms remain elusive. Here, we show hierarchical, bi-directional communication between the liver circadian clock, gut microbes, and glucose homeostasis in mice. The liver clock, but not the forebrain clock, requires gut microbes to drive glucose clearance and gluconeogenesis. Liver clock dysfunctionality expands proportions and abundances of oscillating microbial features by two-fold relative to controls. The liver clock is the primary driver of differential and rhythmic hepatic expression of glucose and fatty acid metabolic pathways. Absent the liver clock, gut microbes provide secondary cues that dampen these rhythms, resulting in reduced utilization of lipids as fuel relative to carbohydrates. Together, the liver clock transduces signals from gut microbes necessary to regulate glucose and lipid metabolism and meet energy demands over 24 hours.

**Highlights:**

The liver circadian clock is autonomous from the central clock in metabolic regulation
Liver clock and gut microbes interact to direct hepatic glucose and lipid metabolism
Reciprocating host-microbe interactions drive rhythmic hepatic transcription
Perturbed liver *Bmal1* results in chaotic downstream oscillators and metabolism
