## Supplementary material for "Gut Microbes and the Liver Circadian Clock Partition Glucose and Lipid Metabolism": Table S1

### Sheet: Binning_X_qlessthan.05
		Table S1: CORUM, GO, KEGG, Reactome, and Wiki pathway enrichment of oscillating hepatic transcripts within SPF and GF, WT and LKO male mice (q-value<0.05 indicated by X, analysis via Metascape). Related to Figure 5.
			SPF		GF
			WT	L-KO	WT	L-KO
Circadian		CORUM_CLOCK-BMAL1-CRY1_COMPLEX	X		X
		CORUM_CLOCK-BMAL1-CRY2_COMPLEX	X		X
		GO_CIRCADIAN_REGULATION_OF_GENE_EXPRESSION	X	X	X	X
		GO_CIRCADIAN_RHYTHM	X		X
		GO_REGULATION_OF_CIRCADIAN_RHYTHM	X		X
		GO_RHYTHMIC_PROCESS	X		X
		KEGG_CIRCADIAN_RHYTHM	X		X
Carbohydrate Metabolism	Insulin	GO_CELLULAR_RESPONSE_TO_INSULIN_STIMULUS		X	X	X
		GO_INSULIN_RECEPTOR_SIGNALING_PATHWAY		X		X
		GO_INSULIN_SECRETION			X
		GO_NEGATIVE_REGULATION_OF_CELLULAR_RESPONSE_TO_INSULIN_STIMULUS				X
		GO_NEGATIVE_REGULATION_OF_INSULIN_RECEPTOR_SIGNALING_PATHWAY				X
		GO_REGULATION_OF_CELLULAR_RESPONSE_TO_INSULIN_STIMULUS				X
		GO_REGULATION_OF_INSULIN_RECEPTOR_SIGNALING_PATHWAY		X		X
		GO_REGULATION_OF_INSULIN_SECRETION			X
		GO_RESPONSE_TO_INSULIN		X	X	X
	Glucose/Glycogen/Pyruvate	GO_CELLULAR_GLUCOSE_HOMEOSTASIS			X	X
		GO_CELLULAR_RESPONSE_TO_GLUCOSE_STIMULUS			X
		GO_GLUCOSE_HOMEOSTASIS		X	X	X
		GO_GLUCOSE_IMPORT			X
		GO_GLUCOSE_METABOLIC_PROCESS	X		X	X
		GO_GLYCOGEN_BIOSYNTHETIC_PROCESS	X			X
		GO_GLYCOGEN_METABOLIC_PROCESS	X		X	X
		GO_REGULATION_OF_GLUCOSE_METABOLIC_PROCESS	X		X	X
		GO_RESPONSE_TO_GLUCOSE			X	X
		KEGG_2-OXOCARBOXYLIC_ACID_METABOLISM	X		X
		REACTOME_PYRUVATE_METABOLISM	X
		REACTOME_PYRUVATE_METABOLISM_AND_CITRIC_ACID_(TCA)_CYCLE	X		X
	5-carbon Sugars	GO_DEOXYRIBOSE_PHOSPHATE_CATABOLIC_PROCESS			X
		GO_DEOXYRIBOSE_PHOSPHATE_METABOLIC_PROCESS			X
		GO_RIBOSE_PHOSPHATE_BIOSYNTHETIC_PROCESS			X	X
		GO_RIBOSE_PHOSPHATE_METABOLIC_PROCESS		X	X	X
		CORUM_CYTOCHROME_BC1-COMPLEX,_MITOCHONDRIAL		X
		GO_CARBOHYDRATE_DERIVATIVE_BIOSYNTHETIC_PROCESS	X		X	X
		GO_CARBOHYDRATE_DERIVATIVE_CATABOLIC_PROCESS			X
		GO_CARBOHYDRATE_HOMEOSTASIS		X	X	X
		GO_CARBOHYDRATE_METABOLIC_PROCESS	X		X	X
		GO_CARBOHYDRATE_TRANSPORT	X		X	X
		GO_CELLULAR_CARBOHYDRATE_METABOLIC_PROCESS	X		X	X
		GO_CELLULAR_GLUCAN_METABOLIC_PROCESS	X		X	X
		GO_CELLULAR_POLYSACCHARIDE_METABOLIC_PROCESS			X
		GO_CELLULAR_RESPIRATION			X
		GO_CELLULAR_RESPONSE_TO_CARBOHYDRATE_STIMULUS			X	X
		GO_CELLULAR_RESPONSE_TO_HEXOSE_STIMULUS			X	X
		GO_CELLULAR_RESPONSE_TO_MONOSACCHARIDE_STIMULUS			X	X
		GO_CELLULAR_RESPONSE_TO_OXIDATIVE_STRESS			X	X
		GO_GANGLIOSIDE_METABOLIC_PROCESS	X
		GO_GLUCAN_BIOSYNTHETIC_PROCESS	X			X
		GO_GLUCAN_METABOLIC_PROCESS	X		X	X
		GO_GLYCOSYL_COMPOUND_BIOSYNTHETIC_PROCESS			X	X
		GO_GLYCOSYL_COMPOUND_CATABOLIC_PROCESS			X
		GO_GLYCOSYL_COMPOUND_METABOLIC_PROCESS	X		X	X
		GO_MONOCARBOXYLIC_ACID_BIOSYNTHETIC_PROCESS	X		X	X
		GO_MONOSACCHARIDE_BIOSYNTHETIC_PROCESS			X
		GO_MONOSACCHARIDE_METABOLIC_PROCESS	X	X	X	X
		GO_MONOSACCHARIDE_TRANSMEMBRANE_TRANSPORT				X
		GO_REGULATION_OF_CARBOHYDRATE_METABOLIC_PROCESS			X
		GO_REGULATION_OF_CELLULAR_CARBOHYDRATE_METABOLIC_PROCESS			X
		GO_RESPONSE_TO_CARBOHYDRATE			X	X
		GO_RESPONSE_TO_MONOSACCHARIDE			X	X
		GO_TRICARBOXYLIC_ACID_CYCLE			X
		GO_TRICARBOXYLIC_ACID_METABOLIC_PROCESS			X
		KEGG_CARBON_METABOLISM	X		X
		KEGG_GLYOXYLATE_AND_DICARBOXYLATE_METABOLISM	X		X
		KEGG_OXIDATIVE_PHOSPHORYLATION		X
		REACTOME_METABOLISM_OF_CARBOHYDRATES			X
		WIKI_ELECTRON_TRANSPORT_CHAIN		X
		WIKI_GLUTATHIONE_AND_ONE_CARBON_METABOLISM	X		X
		WIKI_ONE_CARBON_METABOLISM	X		X
		WIKI_ONE_CARBON_METABOLISM_AND_RELATED_PATHWAYS	X		X
Lipid Metabolism	Fatty Acids	GO_CELLULAR_KETONE_METABOLIC_PROCESS	X		X	X
		GO_FATTY_ACID_BETA-OXIDATION	X		X	X
		GO_FATTY_ACID_BIOSYNTHETIC_PROCESS	X		X
		GO_FATTY_ACID_CATABOLIC_PROCESS	X		X	X
		GO_FATTY_ACID_METABOLIC_PROCESS	X		X	X
		GO_FATTY_ACID_OXIDATION	X		X	X
		GO_LONG-CHAIN_FATTY_ACID_METABOLIC_PROCESS			X
		GO_METHYL-BRANCHED_FATTY_ACID_METABOLIC_PROCESS			X
		GO_NEGATIVE_REGULATION_OF_FATTY_ACID_METABOLIC_PROCESS	X			X
		GO_REGULATION_OF_CELLULAR_KETONE_METABOLIC_PROCESS	X		X	X
		GO_REGULATION_OF_FATTY_ACID_BETA-OXIDATION			X	X
		GO_REGULATION_OF_FATTY_ACID_METABOLIC_PROCESS	X		X	X
		GO_REGULATION_OF_FATTY_ACID_OXIDATION	X		X	X
		GO_VERY_LONG-CHAIN_FATTY_ACID_METABOLIC_PROCESS			X
		KEGG_BIOSYNTHESIS_OF_UNSATURATED_FATTY_ACIDS	X
		KEGG_FATTY_ACID_DEGRADATION			X
		REACTOME_FATTY_ACID_METABOLISM	X		X
		REACTOME_ALPHA-LINOLEIC_ACID_(ALA)_METABOLISM	X
		REACTOME_ALPHA-LINOLEIC_(OMEGA3)_AND_LINOLEIC_(OMEGA6)_ACID_METABOLISM	X
		REACTOME_LINOLEIC_ACID_(LA)_METABOLISM	X
		WIKI_FATTY_ACID_BIOSYNTHESIS			X
	Cholesterol	GO_CHOLESTEROL_BIOSYNTHETIC_PROCESS			X
		GO_CHOLESTEROL_HOMEOSTASIS	X		X	X
		GO_CHOLESTEROL_METABOLIC_PROCESS			X
		GO_POSITIVE_REGULATION_OF_CHOLESTEROL_METABOLIC_PROCESS	X		X
		GO_REGULATION_OF_CHOLESTEROL_METABOLIC_PROCESS			X
		REACTOME_CHOLESTEROL_BIOSYNTHESIS		X	X
		REACTOME_CHOLESTEROL_BIOSYNTHESIS_VIA_DESMOSTEROL			X
		REACTOME_CHOLESTEROL_BIOSYNTHESIS_VIA_LATHOSTEROL			X
		WIKI_CHOLESTEROL_BIOSYNTHESIS		X	X
	Bile Acids	GO_BILE_ACID_BIOSYNTHETIC_PROCESS			X
		GO_BILE_ACID_METABOLIC_PROCESS	X		X	X
		KEGG_BILE_SECRETION	X		X	X
		KEGG_PRIMARY_BILE_ACID_BIOSYNTHESIS			X
		REACTOME_BILE_ACID_AND_BILE_SALT_METABOLISM			X
		REACTOME_SYNTHESIS_OF_BILE_ACIDS_AND_BILE_SALTS			X
		REACTOME_SYNTHESIS_OF_BILE_ACIDS_AND_BILE_SALTS_VIA_24-HYDROXYCHOLESTEROL			X
		REACTOME_SYNTHESIS_OF_BILE_ACIDS_AND_BILE_SALTS_VIA_7ALPHA-HYDROXYCHOLESTEROL			X
	Peroxisome	GO_ESTABLISHMENT_OF_PROTEIN_LOCALIZATION_TO_PEROXISOME				X
		GO_PEROXISOMAL_TRANSPORT				X
		GO_PEROXISOME_ORGANIZATION			X
		GO_PROTEIN_LOCALIZATION_TO_PEROXISOME				X
		GO_PROTEIN_TARGETING_TO_PEROXISOME				X
		KEGG_PEROXISOME	X	X	X	X
		KEGG_PPAR_SIGNALING_PATHWAY	X		X	X
		REACTOME_PEROXISOMAL_LIPID_METABOLISM			X	X
		REACTOME_PEROXISOMAL_PROTEIN_IMPORT			X	X
		WIKI_PPAR_SIGNALING_PATHWAY	X		X
		GO_GLYCEROLIPID_METABOLIC_PROCESS		X	X	X
		GO_ACYLGLYCEROL_BIOSYNTHETIC_PROCESS			X	X
		GO_ACYLGLYCEROL_METABOLIC_PROCESS			X	X
		GO_CANALICULAR_BILE_ACID_TRANSPORT				X
		GO_CELLULAR_LIPID_CATABOLIC_PROCESS	X		X	X
		GO_CELLULAR_RESPONSE_TO_STEROID_HORMONE_STIMULUS				X
		GO_CELLULAR_RESPONSE_TO_STEROL			X	X
		GO_DITERPENOID_METABOLIC_PROCESS			X
		GO_FATTY-ACYL-COA_METABOLIC_PROCESS			X	X
		GO_GLYCEROLIPID_BIOSYNTHETIC_PROCESS		X	X	X
		GO_GLYCEROPHOSPHOLIPID_BIOSYNTHETIC_PROCESS				X
		GO_GLYCEROPHOSPHOLIPID_METABOLIC_PROCESS				X
		GO_GLYCOSPHINGOLIPID_METABOLIC_PROCESS	X
		GO_ISOPRENOID_METABOLIC_PROCESS			X
		GO_LIPID_BIOSYNTHETIC_PROCESS	X	X	X	X
		GO_LIPID_CATABOLIC_PROCESS	X		X	X
		GO_LIPID_DROPLET_ORGANIZATION	X		X
		GO_LIPID_HOMEOSTASIS			X	X
		GO_LIPID_LOCALIZATION	X		X	X
		GO_LIPID_MODIFICATION	X		X	X
		GO_LIPID_OXIDATION	X		X	X
		GO_LIPID_PHOSPHORYLATION				X
		GO_LIPID_STORAGE	X		X
		GO_LIPID_TRANSPORT	X		X	X
		GO_LIPOPROTEIN_METABOLIC_PROCESS				X
		GO_LONG-CHAIN_FATTY-ACYL-COA_METABOLIC_PROCESS			X	X
		GO_MEMBRANE_LIPID_METABOLIC_PROCESS			X
		GO_NEGATIVE_REGULATION_OF_GLUCOCORTICOID_RECEPTOR_SIGNALING_PATHWAY	X		X
		GO_NEGATIVE_REGULATION_OF_LIPID_LOCALIZATION	X		X
		GO_NEUTRAL_LIPID_BIOSYNTHETIC_PROCESS			X	X
		GO_NEUTRAL_LIPID_CATABOLIC_PROCESS			X
		GO_NEUTRAL_LIPID_METABOLIC_PROCESS			X	X
		GO_PHOSPHATIDIC_ACID_METABOLIC_PROCESS				X
		GO_PHOSPHATIDYLCHOLINE_BIOSYNTHETIC_PROCESS			X
		GO_PHOSPHOLIPID_BIOSYNTHETIC_PROCESS		X	X	X
		GO_PHOSPHOLIPID_METABOLIC_PROCESS		X	X	X
		GO_POSITIVE_REGULATION_OF_LIPID_BIOSYNTHETIC_PROCESS	X	X	X	X
		GO_POSITIVE_REGULATION_OF_LIPID_METABOLIC_PROCESS	X		X	X
		GO_POSITIVE_REGULATION_OF_STEROID_METABOLIC_PROCESS	X
		GO_POSITIVE_REGULATION_OF_TRIGLYCERIDE_BIOSYNTHETIC_PROCESS			X	X
		GO_POSITIVE_REGULATION_OF_TRIGLYCERIDE_METABOLIC_PROCESS			X	X
		GO_REGULATION_OF_LIPID_BIOSYNTHETIC_PROCESS	X	X	X	X
		GO_REGULATION_OF_LIPID_CATABOLIC_PROCESS			X	X
		GO_REGULATION_OF_LIPID_LOCALIZATION	X		X
		GO_REGULATION_OF_LIPID_METABOLIC_PROCESS	X	X	X	X
		GO_REGULATION_OF_LIPID_TRANSPORT			X
		GO_REGULATION_OF_PHOSPHOLIPID_METABOLIC_PROCESS				X
		GO_REGULATION_OF_STEROID_METABOLIC_PROCESS		X	X
		GO_REGULATION_OF_TRIGLYCERIDE_BIOSYNTHETIC_PROCESS			X	X
		GO_REGULATION_OF_TRIGLYCERIDE_METABOLIC_PROCESS			X	X
		GO_RESPONSE_TO_STEROID_HORMONE				X
		GO_RESPONSE_TO_STEROL			X
		GO_SPHINGOLIPID_CATABOLIC_PROCESS	X
		GO_SPHINGOLIPID_METABOLIC_PROCESS	X		X
		GO_STEROID_BIOSYNTHETIC_PROCESS		X	X
		GO_STEROID_METABOLIC_PROCESS	X	X	X	X
		GO_STEROL_BIOSYNTHETIC_PROCESS			X
		GO_STEROL_HOMEOSTASIS	X		X	X
		GO_STEROL_METABOLIC_PROCESS			X
		GO_TERPENOID_METABOLIC_PROCESS			X
		GO_TRIGLYCERIDE_BIOSYNTHETIC_PROCESS			X	X
		GO_TRIGLYCERIDE_METABOLIC_PROCESS			X	X
		KEGG_GLYCEROLIPID_METABOLISM			X	X
		KEGG_GLYCEROPHOSPHOLIPID_METABOLISM			X	X
		KEGG_PHOSPHATIDYLINOSITOL_SIGNALING_SYSTEM				X
		KEGG_STEROID_BIOSYNTHESIS			X
		KEGG_TERPENOID_BACKBONE_BIOSYNTHESIS			X
		KEGG_TRIACYLGLYCEROL_BIOSYNTHESIS			X	X
		REACTOME_FATTY_ACYL-COA_BIOSYNTHESIS			X
		REACTOME_GLYCEROPHOSPHOLIPID_BIOSYNTHESIS			X	X
		REACTOME_METABOLISM_OF_LIPIDS	X	X	X	X
		REACTOME_METABOLISM_OF_STEROIDS			X
		REACTOME_PHOSPHOLIPID_METABOLISM			X	X
		REACTOME_SYNTHESIS_OF_VERY_LONG-CHAIN_FATTY_ACYL-COAS	X		X
Protein Metabolism	Proteins	GO_CELLULAR_PROTEIN_CATABOLIC_PROCESS	X	X	X	X
		GO_GLYCOPROTEIN_BIOSYNTHETIC_PROCESS				X
		GO_GLYCOPROTEIN_METABOLIC_PROCESS				X
		GO_LIPOPROTEIN_METABOLIC_PROCESS				X
		GO_MODIFICATION-DEPENDENT_PROTEIN_CATABOLIC_PROCESS		X	X	X
		GO_POSITIVE_REGULATION_OF_CELLULAR_PROTEIN_CATABOLIC_PROCESS				X
		GO_POSITIVE_REGULATION_OF_PROTEIN_CATABOLIC_PROCESS				X
		GO_PROTEASOMAL_PROTEIN_CATABOLIC_PROCESS		X	X	X
		GO_PROTEASOME-MEDIATED_UBIQUITIN-DEPENDENT_PROTEIN_CATABOLIC_PROCESS		X	X	X
		GO_PROTEOLYSIS_INVOLVED_IN_CELLULAR_PROTEIN_CATABOLIC_PROCESS	X	X	X	X
		GO_REGULATION_OF_CELLULAR_PROTEIN_CATABOLIC_PROCESS				X
		GO_REGULATION_OF_LIPOPROTEIN_PARTICLE_CLEARANCE			X
		GO_REGULATION_OF_PROTEASOMAL_PROTEIN_CATABOLIC_PROCESS				X
		GO_REGULATION_OF_PROTEASOMAL_UBIQUITIN-DEPENDENT_PROTEIN_CATABOLIC_PROCESS				X
		GO_REGULATION_OF_PROTEIN_CATABOLIC_PROCESS			X	X
		GO_REGULATION_OF_PROTEOLYSIS_INVOLVED_IN_CELLULAR_PROTEIN_CATABOLIC_PROCESS				X
		GO_SCF-DEPENDENT_PROTEASOMAL_UBIQUITIN-DEPENDENT_PROTEIN_CATABOLIC_PROCESS				X
		GO_UBIQUITIN-DEPENDENT_PROTEIN_CATABOLIC_PROCESS			X	X
	Peptides AA	GO_ALPHA-AMINO_ACID_BIOSYNTHETIC_PROCESS			X
		GO_ALPHA-AMINO_ACID_CATABOLIC_PROCESS	X		X
		GO_ALPHA-AMINO_ACID_METABOLIC_PROCESS	X	X	X	X
		GO_AMINO_ACID_ACTIVATION				X
		GO_AROMATIC_AMINO_ACID_FAMILY_CATABOLIC_PROCESS	X		X
		GO_ASPARTATE_FAMILY_AMINO_ACID_BIOSYNTHETIC_PROCESS			X
		GO_ASPARTATE_FAMILY_AMINO_ACID_CATABOLIC_PROCESS			X
		GO_ASPARTATE_FAMILY_AMINO_ACID_METABOLIC_PROCESS	X		X
		GO_CELLULAR_AMINO_ACID_BIOSYNTHETIC_PROCESS			X
		GO_CELLULAR_AMINO_ACID_CATABOLIC_PROCESS	X		X
		GO_CELLULAR_AMINO_ACID_METABOLIC_PROCESS	X	X	X	X
		GO_CELLULAR_MODIFIED_AMINO_ACID_METABOLIC_PROCESS	X		X
		GO_CELLULAR_RESPONSE_TO_AMINO_ACID_STARVATION				X
		GO_CELLULAR_RESPONSE_TO_PEPTIDE		X	X	X
		GO_CELLULAR_RESPONSE_TO_PEPTIDE_HORMONE_STIMULUS		X	X	X
		GO_CYSTEINE_CATABOLIC_PROCESS			X
		GO_CYSTEINE_METABOLIC_PROCESS			X
		GO_GLUTAMINE_FAMILY_AMINO_ACID_METABOLIC_PROCESS	X
		GO_GLUTAMINE_METABOLIC_PROCESS				X
		GO_GLYCINE_METABOLIC_PROCESS			X
		GO_L-CYSTEINE_CATABOLIC_PROCESS			X
		GO_L-CYSTEINE_METABOLIC_PROCESS			X
		GO_METHIONINE_BIOSYNTHETIC_PROCESS	X
		GO_METHIONINE_METABOLIC_PROCESS	X		X
		GO_NEGATIVE_REGULATION_OF_PROTEIN_SERINE/THREONINE_KINASE_ACTIVITY				X
		GO_ORNITHINE_METABOLIC_PROCESS		X
		GO_PEPTIDE_BIOSYNTHETIC_PROCESS		X	X	X
		GO_PEPTIDE_HORMONE_SECRETION			X
		GO_PEPTIDE_SECRETION			X
		GO_PEPTIDYL-ASPARAGINE_MODIFICATION				X
		GO_PROTEIN_N-LINKED_GLYCOSYLATION_VIA_ASPARAGINE				X
		GO_REGULATION_OF_CYCLIN-DEPENDENT_PROTEIN_SERINE/THREONINE_KINASE_ACTIVITY			X
		GO_REGULATION_OF_PEPTIDE_HORMONE_SECRETION			X
		GO_REGULATION_OF_PEPTIDE_TRANSPORT		X	X	X
		GO_RESPONSE_TO_AMINO_ACID_STARVATION			X	X
		GO_RESPONSE_TO_PEPTIDE		X	X	X
		GO_RESPONSE_TO_PEPTIDE_HORMONE		X	X	X
		GO_S-ADENOSYLHOMOCYSTEINE_METABOLIC_PROCESS			X
		GO_S-ADENOSYLMETHIONINE_METABOLIC_PROCESS			X
		GO_SERINE_FAMILY_AMINO_ACID_CATABOLIC_PROCESS			X
		GO_SERINE_FAMILY_AMINO_ACID_METABOLIC_PROCESS	X		X
		GO_SULFUR_AMINO_ACID_BIOSYNTHETIC_PROCESS	X
		GO_SULFUR_AMINO_ACID_CATABOLIC_PROCESS			X
		GO_SULFUR_AMINO_ACID_METABOLIC_PROCESS	X		X
		GO_TAURINE_METABOLIC_PROCESS			X
		GO_TRANSMEMBRANE_RECEPTOR_PROTEIN_TYROSINE_KINASE_SIGNALING_PATHWAY				X
		KEGG_ARGININE_BIOSYNTHESIS	X		X
		KEGG_BIOSYNTHESIS_OF_AMINO_ACIDS	X		X
		KEGG_CYSTEINE_AND_METHIONINE_METABOLISM	X		X
		KEGG_GLYCINE,_SERINE_AND_THREONINE_METABOLISM			X
		KEGG_LYSINE_DEGRADATION			X
		KEGG_LYSINE_DEGRADATION,_LYSINE_=>_SACCHAROPINE_=>_ACETOACETYL-COA			X
		KEGG_METHIONINE_DEGRADATION			X
		KEGG_TRYPTOPHAN_METABOLISM			X
		REACTOME_ASPARAGINE_N-LINKED_GLYCOSYLATION	X	X	X	X
		REACTOME_GLYOXYLATE_METABOLISM_AND_GLYCINE_DEGRADATION	X
		REACTOME_METABOLISM_OF_AMINO_ACIDS_AND_DERIVATIVES	X	X	X	X
		REACTOME_OXYGEN-DEPENDENT_PROLINE_HYDROXYLATION_OF_HYPOXIA-INDUCIBLE_FACTOR_ALPHA			X
		REACTOME_SULFUR_AMINO_ACID_METABOLISM			X	X
		WIKI_TRYPTOPHAN_METABOLISM			X
Nucleotide Metabolism		GO_2'-DEOXYRIBONUCLEOTIDE_METABOLIC_PROCESS			X
		GO_DEOXYRIBONUCLEOSIDE_MONOPHOSPHATE_METABOLIC_PROCESS	X
		GO_DEOXYRIBONUCLEOTIDE_METABOLIC_PROCESS			X
		GO_DNA_BIOSYNTHETIC_PROCESS		X
		GO_MRNA_CATABOLIC_PROCESS				X
		GO_MRNA_METABOLIC_PROCESS				X
		GO_NCRNA_METABOLIC_PROCESS			X	X
		GO_NICOTINAMIDE_NUCLEOTIDE_BIOSYNTHETIC_PROCESS				X
		GO_NICOTINAMIDE_NUCLEOTIDE_METABOLIC_PROCESS			X	X
		GO_NUCLEAR-TRANSCRIBED_MRNA_CATABOLIC_PROCESS				X
		GO_NUCLEOBASE-CONTAINING_COMPOUND_CATABOLIC_PROCESS			X	X
		GO_NUCLEOBASE-CONTAINING_SMALL_MOLECULE_BIOSYNTHETIC_PROCESS			X	X
		GO_NUCLEOBASE-CONTAINING_SMALL_MOLECULE_METABOLIC_PROCESS	X	X	X	X
		GO_NUCLEOSIDE_BIOSYNTHETIC_PROCESS			X
		GO_NUCLEOSIDE_BISPHOSPHATE_BIOSYNTHETIC_PROCESS			X	X
		GO_NUCLEOSIDE_BISPHOSPHATE_METABOLIC_PROCESS	X	X	X	X
		GO_NUCLEOSIDE_METABOLIC_PROCESS	X		X	X
		GO_NUCLEOSIDE_MONOPHOSPHATE_METABOLIC_PROCESS		X	X
		GO_NUCLEOSIDE_PHOSPHATE_BIOSYNTHETIC_PROCESS	X		X	X
		GO_NUCLEOSIDE_PHOSPHATE_METABOLIC_PROCESS	X	X	X	X
		GO_NUCLEOSIDE_TRIPHOSPHATE_METABOLIC_PROCESS		X	X
		GO_NUCLEOTIDE_BIOSYNTHETIC_PROCESS	X		X	X
		GO_NUCLEOTIDE_METABOLIC_PROCESS	X	X	X	X
		GO_POSITIVE_REGULATION_OF_MRNA_METABOLIC_PROCESS				X
		GO_PTERIDINE-CONTAINING_COMPOUND_METABOLIC_PROCESS			X
		GO_PURINE_DEOXYRIBONUCLEOSIDE_TRIPHOSPHATE_METABOLIC_PROCESS			X
		GO_PURINE_DEOXYRIBONUCLEOTIDE_METABOLIC_PROCESS			X
		GO_PURINE_NUCLEOSIDE_BISPHOSPHATE_BIOSYNTHETIC_PROCESS			X	X
		GO_PURINE_NUCLEOSIDE_BISPHOSPHATE_METABOLIC_PROCESS	X	X	X	X
		GO_PURINE_NUCLEOSIDE_CATABOLIC_PROCESS			X
		GO_PURINE_NUCLEOSIDE_METABOLIC_PROCESS			X	X
		GO_PURINE_NUCLEOSIDE_MONOPHOSPHATE_METABOLIC_PROCESS		X	X
		GO_PURINE_NUCLEOSIDE_TRIPHOSPHATE_METABOLIC_PROCESS		X	X
		GO_PURINE_NUCLEOTIDE_BIOSYNTHETIC_PROCESS			X	X
		GO_PURINE_NUCLEOTIDE_METABOLIC_PROCESS		X	X	X
		GO_PURINE_RIBONUCLEOSIDE_CATABOLIC_PROCESS			X
		GO_PURINE_RIBONUCLEOSIDE_METABOLIC_PROCESS	X		X	X
		GO_PURINE_RIBONUCLEOSIDE_MONOPHOSPHATE_METABOLIC_PROCESS		X	X
		GO_PURINE_RIBONUCLEOSIDE_TRIPHOSPHATE_METABOLIC_PROCESS		X	X
		GO_PURINE_RIBONUCLEOTIDE_BIOSYNTHETIC_PROCESS			X	X
		GO_PURINE_RIBONUCLEOTIDE_METABOLIC_PROCESS		X	X	X
		GO_PURINE-CONTAINING_COMPOUND_BIOSYNTHETIC_PROCESS			X
		GO_PURINE-CONTAINING_COMPOUND_CATABOLIC_PROCESS			X
		GO_PURINE-CONTAINING_COMPOUND_METABOLIC_PROCESS	X	X	X	X
		GO_PYRIDINE_NUCLEOTIDE_METABOLIC_PROCESS			X
		GO_PYRIDINE-CONTAINING_COMPOUND_BIOSYNTHETIC_PROCESS				X
		GO_PYRIDINE-CONTAINING_COMPOUND_METABOLIC_PROCESS	X		X
		GO_PYRIMIDINE_NUCLEOSIDE_METABOLIC_PROCESS		X
		GO_PYRIMIDINE-CONTAINING_COMPOUND_BIOSYNTHETIC_PROCESS			X
		GO_PYRIMIDINE-CONTAINING_COMPOUND_METABOLIC_PROCESS		X
		GO_REGULATION_OF_DNA_METABOLIC_PROCESS				X
		GO_REGULATION_OF_MRNA_CATABOLIC_PROCESS				X
		GO_REGULATION_OF_MRNA_METABOLIC_PROCESS				X
		GO_RIBONUCLEOSIDE_BIOSYNTHETIC_PROCESS			X
		GO_RIBONUCLEOSIDE_BISPHOSPHATE_BIOSYNTHETIC_PROCESS			X	X
		GO_RIBONUCLEOSIDE_BISPHOSPHATE_METABOLIC_PROCESS	X	X	X	X
		GO_RIBONUCLEOSIDE_METABOLIC_PROCESS	X		X	X
		GO_RIBONUCLEOSIDE_MONOPHOSPHATE_METABOLIC_PROCESS		X	X
		GO_RIBONUCLEOSIDE_TRIPHOSPHATE_METABOLIC_PROCESS		X	X
		GO_RIBONUCLEOTIDE_BIOSYNTHETIC_PROCESS			X	X
		GO_RIBONUCLEOTIDE_METABOLIC_PROCESS		X	X	X
		GO_RNA_CATABOLIC_PROCESS				X
		GO_RNA-DEPENDENT_DNA_BIOSYNTHETIC_PROCESS		X
		GO_RRNA_METABOLIC_PROCESS			X	X
		GO_TRNA_METABOLIC_PROCESS				X
		KEGG_PURINE_METABOLISM			X	X
		KEGG_PYRIMIDINE_METABOLISM	X			X
		REACTOME_METABOLISM_OF_NUCLEOTIDES	X		X
		REACTOME_METABOLISM_OF_RNA			X	X
		REACTOME_PURINE_CATABOLISM			X
		REACTOME_PYRIMIDINE_SALVAGE	X
		WIKI_PURINE_METABOLISM			X	X
